# Human promoter directionality is determined by transcriptional initiation and the opposing activities of INTS11 and CDK9

**DOI:** 10.1101/2023.11.02.565285

**Authors:** Joshua D Eaton, Jessica Board, Lee Davidson, Chris Estell, Steven West

## Abstract

RNA polymerase II (RNAPII) transcription initiates bidirectionally at many human protein-coding genes. Sense transcription usually dominates and leads to messenger RNA production, whereas antisense transcription rapidly terminates. The basis for this directionality is not fully understood. Here, we show that sense transcriptional initiation is more efficient than in the antisense direction, which establishes initial directionality. After transcription begins, the opposing functions of Integrator (INTS11) and cyclin-dependent kinase 9 (CDK9) maintain directionality. Specifically, INTS11 terminates antisense transcription, whereas sense transcription is protected from INTS11-dependent attenuation by CDK9 activity. Strikingly, INTS11 attenuates transcription in both directions upon CDK9 inhibition, and the engineered recruitment of CDK9 desensitises transcription to INTS11. Therefore, the preferential initiation of sense transcription and the opposing activities of CDK9 and INTS11 explain mammalian promoter directionality.
