## Supplemental Table 1 for "Human promoter directionality is determined by transcriptional initiation and the opposing activities of INTS11 and CDK9"

### Sheet: Sheet1
SUPPLEMENTAL TABLE 1
RBBP6 guide target	GCTGAACCTTAGGAATCCCT
qPCR PRIMERS
ACTB	CCATGTACCCTGGCATTGC	CCTGCTTGCTGATCCACATC
HIV REPORTER	AAGGGAATGTGGGAGGTCAG	TGAATCCTTTTCTGAGGGATGAA
MALAT1	TCAATTTAATTTCTGGTGGTGCA	ACACCAGTCCTTTTAGTAGCTT
PGK1 UNSPLICED	GGTGTGGCTGCTCATACTTG	AAAGCTGCCCACTCTACCAA
PLEKHF2 UNSPLICED	CCACACGGGGAATGAATGGT	TGGGGTTTTAGGGCTTACTGT
ENY2 UNSPLICED	CGCTTTGTTTTCTGGCTCCT	TTGATCTCGTCTTGGCTCCT
NUDCD1 UNSPLICED	TTTCTGACTGGCAAGCGAAG	CCTCAGACCTCAGACCTCAG
PSCA UNSPLICED	ACTTTTGAACTGGGTGCGAC	GCCATTATTCTGCCCACCAC
SLC16A7 UNSPLICED	TGGAAAGGAAAGATTACAACCGT	AGCCAGACATTATCAAAGAGCA
INTS6L UNSPLICED	GCACCTCTTATTTGGACATTGC	GTCGCGTAGGAAAGGAGGG
KICS2 UNSPLICED	TGGCATTTCTCACAAATTTGCAG	TCTGAGAGTACAAGGGCAGA
Synthetic DNA
INTS11-3xflag	ACGCGTCCACCATGCCCGAAATACGAGTCACTCCACTGGGCGCAGGTCAAGACGTAGGACGGTCTTGCATTCTGGTTAGCATCGCCGGCAAGAACGTCATGCTCGATTGTGGAATGCACATGGGGTTTAATGATGATCGAAGGTTCCCAGATTTTAGTTACATAACACAAAATGGAAGACTTACAGATTTTCTCGACTGTGTGATAATCAGTCATTTTCACCTCGATCACTGCGGTGCTTTGCCGTATTTTAGTGAAATGGTGGGCTACGATGGACCGATCTATATGACACACCCAACTCAAGCAATTTGCCCAATCCTCTTAGAGGACTACAGAAAGATCGCAGTGGATAAGAAAGGGGAAGCCAATTTCTTCACCAGTCAAATGATCAAAGATTGCA…
